# Comparative analysis of culture- and ddPCR-based wastewater surveillance for carbapenem-resistant bacteria

**DOI:** 10.1101/2024.06.20.597808

**Authors:** Siyi Zhou, Esther G. Lou, Julia Schedler, Katherine B. Ensor, Loren Hopkins, Lauren B. Stadler

## Abstract

With the widespread use of last-resort antibiotics, carbapenems, clinical reports of infections associated with carbapenem-resistant *Enterobacterales* (CRE) have increased. Clinical surveillance for CRE involves susceptibility testing and/or whole genome sequencing of resistant isolates, which is laborious, resource intensive, and requires expertise. Wastewater surveillance can potentially complement clinical surveillance of CRE, and population-level antibiotic resistance (AR) surveillance more broadly. In this study, we quantitatively and qualitatively compared two widely used methods for AR wastewater surveillance: (1) a culture-based approach for quantifying carbapenem-resistant bacteria and (2) a digital droplet PCR (ddPCR) assay targeting five major carbapenemase genes. We developed a multiplexed ddPCR assay to detect five carbapenemase genes and applied it to wastewater samples from three sites over 12 weeks. In parallel, we quantified carbapenem resistant bacteria and carbapenemase-producing bacteria using culture-based methods. We assessed associations between the concentrations of carbapenemase genes and resistant bacteria. Although both approaches showed similar trends in the overall abundance of dominant carbapenem-resistant bacteria and genes, there were weak correlations between the quantitative levels of resistance. Nanopore sequencing of the resistome of the carbapenem-resistant bacteria revealed that discrepancies arose from differences in the sensitivity and specificity of the methods. This study enhances our understanding of the application of wastewater surveillance in tracking carbapenem resistance and highlights how method choice impacts the results from AR wastewater surveillance.
