## Supplemental Table 3,8,9 for "Comparative analysis of culture- and ddPCR-based wastewater surveillance for carbapenem-resistant bacteria"

### Sheet: Table S3
Table S3. Refseq nucleotide accession number set used for primer design (downloaded from NCBI by Jun. 2022)
blaKPC	blaNDM	blaVIM	*blaOXA-48-like	blaIMP
NG_049243.1	NG_049326.1	NG_050336.1	NG_078041.1	NG_203391.1
NG_081070.1	NG_049327.1	NG_050337.1	NG_078042.1	NG_242291.1
NG_078063.1	NG_049328.1	NG_050338.1	NG_079243.1	NG_231544.1
NG_078051.1	NG_049329.1	NG_050339.1	NG_081705.1	NG_049173.1
NG_078052.1	NG_049330.1	NG_050340.1	NG_088410.1	NG_049174.1
NG_078054.1	NG_049331.1	NG_050341.1	NG_049461.1	NG_049175.1
NG_078056.1	NG_049332.1	NG_050342.1	NG_049462.1	NG_049176.1
NG_078053.1	NG_049333.1	NG_050343.1	NG_049482.1	NG_049177.1
NG_078055.1	NG_074726.1	NG_050344.1	NG_049495.1	NG_049178.1
NG_049244.1	NG_052662.1	NG_050345.1	NG_049502.1	NG_049179.1
NG_079230.1	NG_052866.1	NG_050346.1	NG_049528.1	NG_049180.1
NG_079888.1	NG_055498.1	NG_050347.1	NG_049539.1	NG_049181.1
NG_079889.1	NG_049334.1	NG_050348.1	NG_049540.1	NG_049182.1
NG_079890.1	NG_057455.1	NG_050349.1	NG_049542.1	NG_049172.1
NG_079891.1	NG_055664.1	NG_050350.1	NG_066509.1	NG_049184.1
NG_079892.1	NG_057612.1	NG_050351.1	NG_049661.1	NG_049185.1
NG_079893.1	NG_060570.1	NG_050352.1	NG_049694.1	NG_049186.1
NG_079894.1	NG_060571.1	NG_050353.1	NG_049704.1	NG_049187.1
NG_049245.1	NG_066711.1	NG_050354.1	NG_049722.1	NG_049188.1
NG_079895.1	NG_067144.1	NG_050355.1	NG_049724.1	NG_049189.1
NG_079896.1	NG_062358.1	NG_050356.1	NG_049725.1	NG_049190.1
NG_079897.1	NG_064729.1	NG_050357.1	NG_049762.1	NG_049191.1
NG_079898.1	NG_067145.1	NG_050358.1	NG_049766.1	NG_049192.1
NG_080778.1	NG_049335.1	NG_050359.1	NG_049783.1	NG_049193.1
NG_080779.1	NG_071206.1	NG_050360.1	NG_055475.1	NG_049183.1
NG_081071.1	NG_071207.1	NG_050361.1	NG_055476.1	NG_049195.1
NG_081072.1	NG_080782.1	NG_050362.1	NG_054666.1	NG_049196.1
NG_049246.1	NG_076661.1	NG_050363.1	NG_055490.1	NG_049197.1
NG_081699.1	NG_076662.1	NG_050364.1	NG_056053.1	NG_049198.1
NG_081700.1	NG_076641.1	NG_050365.1	NG_052051.1	NG_049199.1
NG_081783.1	NG_076642.1	NG_050366.1	NG_049794.1	NG_049200.1
NG_081784.1	NG_076664.1	NG_050367.1	NG_054959.1	NG_049201.1
NG_049247.1	NG_076842.1	NG_050368.1	NG_054693.1	NG_049202.1
NG_049248.1	NG_049336.1	NG_050369.1	NG_055499.1	NG_064724.1
NG_049249.1	NG_076843.1	NG_050370.1	NG_055666.1	NG_049194.1
NG_049250.1	NG_078034.1	NG_050371.1	NG_061613.1	NG_049204.1
NG_049251.1	NG_080783.1	NG_050372.1	NG_064749.1	NG_049205.1
NG_049252.1	NG_081701.1	NG_050373.1	NG_064751.1	NG_049206.1
NG_049253.1	NG_049337.1	NG_050374.1	NG_065443.1	NG_049207.1
NG_049254.1	NG_049338.1	NG_050375.1	NG_066755.1	NG_049208.1
NG_049255.1	NG_049339.1	NG_064783.1	NG_070182.1	NG_049209.1
NG_060569.1	NG_049340.1	NG_050376.1	NG_070183.1	NG_064725.1
NG_049256.1	NG_049341.1	NG_050377.1	NG_070747.1	NG_049210.1
NG_051167.1		NG_050378.1	NG_070185.1	NG_049211.1
NG_051469.1		NG_050379.1	NG_070186.1	NG_049203.1
NG_052862.1		NG_055489.1	NG_070750.1	NG_242292.1
NG_052581.1		NG_062231.1	NG_077983.1	NG_049213.1
NG_055580.1		NG_052864.1	NG_077984.1	NG_049214.1
NG_049257.1		NG_064784.1		NG_049215.1
NG_054685.1		NG_056405.1		NG_049216.1
NG_055494.1		NG_060572.1		NG_049217.1
NG_055495.1		NG_060588.1		NG_049218.1
NG_056170.1		NG_061412.1		NG_049219.1
NG_057447.1		NG_050380.1		NG_055477.1
NG_060524.1		NG_061404.1		NG_049212.1
NG_061389.1		NG_062359.1		NG_050945.1
NG_061612.1		NG_063896.1		NG_051166.1
NG_062357.1		NG_064785.1		NG_051513.1
NG_063841.1		NG_065447.1		NG_052049.1
NG_049258.1		NG_065448.1		NG_054710.1
NG_064726.1		NG_064786.1		NG_066508.1
NG_065876.1		NG_065942.1		NG_054676.1
NG_064727.1		NG_065943.1		NG_055271.1
NG_064728.1		NG_067166.1		NG_055584.1
NG_065427.1		NG_050381.1		NG_055665.1
NG_065877.1		NG_068039.1		NG_049220.1
NG_065878.1		NG_070223.1		NG_056176.1
NG_074714.1		NG_070756.1		NG_056414.1
NG_074715.1		NG_070757.1		NG_057463.1
NG_071203.1		NG_074754.1		NG_057606.1
NG_049259.1		NG_076844.1		NG_057607.1
NG_068507.1		NG_076811.1		NG_061409.1
NG_067224.1		NG_078035.1		NG_061410.1
NG_067225.1		NG_078043.1		NG_061411.1
NG_068176.1		NG_078044.1		NG_061626.1
NG_067226.1		NG_050382.1		NG_049221.1
NG_068177.1		NG_079261.1		NG_062274.1
NG_068016.1		NG_050383.1		NG_065947.1
NG_068508.1				NG_065873.1
NG_070177.1				NG_065874.1
NG_070178.1				NG_065875.1
NG_049260.1				NG_066696.1
NG_070179.1				NG_076650.1
NG_070180.1				NG_076651.1
NG_073465.1				NG_070737.1
NG_073466.1				NG_070738.1
NG_073467.1				NG_049222.1
NG_073468.1				NG_074713.1
NG_070739.1				NG_076634.1
NG_074716.1				NG_079227.1
NG_074717.1				NG_079228.1
NG_074718.1				NG_079229.1
NG_049261.1				NG_079887.1
NG_074719.1				NG_080776.1
NG_070895.1				NG_088392.1
NG_070740.1				NG_148620.1
NG_070741.1				NG_157006.1
NG_070742.1				NG_049223.1
NG_070743.1
NG_070896.1
NG_070897.1
NG_071204.1
NG_071205.1
NG_049262.1
NG_073469.1
NG_073470.1
NG_073471.1
NG_079231.1
NG_074720.1
NG_074721.1
NG_074722.1
NG_074723.1
NG_074724.1
NG_079232.1
NG_076666.1
NG_076667.1
NG_079233.1
NG_080780.1
NG_076680.1
NG_076681.1
NG_078037.1
NG_078038.1
NG_078032.1
*blaOXA-48 subclass was filtered based on blaOXA family database

### Sheet: Table S8
Table S8. Pearson correlation analysis of total coliforms, presumptive CR bacteria, confirmed CR bacteria, and CP bacteria among the three WWTP influent samples. Autocorrelation test of bacteria counts across different WWTP sites (Durbin-Watson test)
Pearson Correlation Matrix (n = 12)						Autocorrelation analysis
Parameter1	Parameter2	r	95% CI	t	p	DW statistics	p value
presumptive CR bacteria - 69	confirmed CR bacteria - 69	0.97	[ 0.89, 0.99]	12.14	< .001***	2.047	0.916
presumptive CR bacteria - 69	CP-bacteria - 69	0.46	[-0.15, 0.82]	1.66	> .999	0.806	0.03
total coliforms - 69	presumptive CR bacteria - 69	0.74	[ 0.28, 0.92]	3.43	0.385	1.217	0.158
presumptive CR bacteria - 69	presumptive CR bacteria - UB	0.64	[ 0.10, 0.89]	2.62	> .999	1.207	0.072
presumptive CR bacteria - 69	confirmed CR bacteria - UB	0.59	[ 0.02, 0.87]	2.29	> .999	1.21	0.09
presumptive CR bacteria - 69	CP-bacteria - UB	0.25	[-0.38, 0.72]	0.82	> .999	1.233	0.19
presumptive CR bacteria - 69	total coliforms - UB	-0.08	[-0.62, 0.52]	-0.24	> .999	1.112	0.15
presumptive CR bacteria - 69	presumptive CR bacteria - WD	0.14	[-0.47, 0.66]	0.44	> .999	1.097	0.074
presumptive CR bacteria - 69	confirmed CR bacteria - WD	-0.03	[-0.59, 0.55]	-0.1	> .999	1.118	0.09
presumptive CR bacteria - 69	CP-bacteria - WD	-0.08	[-0.63, 0.52]	-0.26	> .999	1.128	0.066
presumptive CR bacteria - 69	total coliforms - WD	-0.69	[-0.91, -0.19]	-3.01	0.75	1.805	0.534
confirmed CR bacteria - 69	CP-bacteria - 69	0.47	[-0.14, 0.82]	1.69	> .999	0.734	0.018
total coliforms - 69	confirmed CR bacteria - 69	0.7	[ 0.22, 0.91]	3.14	0.618	1.26	0.196
confirmed CR bacteria - 69	presumptive CR bacteria - UB	0.75	[ 0.31, 0.93]	3.57	0.311	1.167	0.082
confirmed CR bacteria - 69	confirmed CR bacteria - UB	0.69	[ 0.19, 0.91]	3.02	0.747	1.237	0.114
confirmed CR bacteria - 69	CP-bacteria - UB	0.34	[-0.29, 0.77]	1.15	> .999	1.208	0.164
confirmed CR bacteria - 69	total coliforms - UB	-0.12	[-0.65, 0.49]	-0.39	> .999	1.022	0.11
confirmed CR bacteria - 69	presumptive CR bacteria - WD	0.24	[-0.39, 0.71]	0.78	> .999	0.996	0.044
confirmed CR bacteria - 69	confirmed CR bacteria - WD	0.07	[-0.53, 0.62]	0.22	> .999	1.008	0.058
confirmed CR bacteria - 69	CP-bacteria - WD	0.03	[-0.56, 0.59]	0.08	> .999	1.035	0.046
confirmed CR bacteria - 69	total coliforms - WD	-0.68	[-0.90, -0.18]	-2.97	0.782	1.782	0.476
total coliforms - 69	CP-bacteria - 69	0.61	[ 0.05, 0.88]	2.41	> .999	2.382	0.424
CP-bacteria - 69	presumptive CR bacteria - UB	0.34	[-0.29, 0.76]	1.14	> .999	1.978	0.71
CP-bacteria - 69	confirmed CR bacteria - UB	0.26	[-0.37, 0.73]	0.86	> .999	1.967	0.76
CP-bacteria - 69	CP-bacteria - UB	0.06	[-0.53, 0.61]	0.2	> .999	1.921	0.806
CP-bacteria - 69	total coliforms - UB	-0.28	[-0.74, 0.35]	-0.93	> .999	1.544	0.462
CP-bacteria - 69	presumptive CR bacteria - WD	-0.3	[-0.75, 0.33]	-1	> .999	2.123	0.99
CP-bacteria - 69	confirmed CR bacteria - WD	-0.27	[-0.73, 0.36]	-0.88	> .999	2.058	0.96
CP-bacteria - 69	CP-bacteria - WD	-0.26	[-0.73, 0.37]	-0.86	> .999	1.967	0.736
CP-bacteria - 69	total coliforms - WD	-0.54	[-0.85, 0.05]	-2.01	> .999	2.057	0.894
total coliforms - 69	presumptive CR bacteria - UB	0.57	[-0.01, 0.86]	2.19	> .999	2.597	0.364
total coliforms - 69	confirmed CR bacteria - UB	0.6	[ 0.05, 0.87]	2.39	> .999	2.382	0.55
total coliforms - 69	CP-bacteria - UB	0.46	[-0.15, 0.82]	1.66	> .999	2.492	0.342
total coliforms - 69	total coliforms - UB	0.14	[-0.47, 0.66]	0.45	> .999	2.34	0.448
total coliforms - 69	presumptive CR bacteria - WD	-0.04	[-0.60, 0.55]	-0.12	> .999	2.362	0.66
total coliforms - 69	confirmed CR bacteria - WD	-0.04	[-0.60, 0.55]	-0.11	> .999	2.373	0.612
total coliforms - 69	CP-bacteria - WD	-0.06	[-0.61, 0.53]	-0.2	> .999	2.375	0.63
total coliforms - 69	total coliforms - WD	-0.49	[-0.83, 0.12]	-1.77	> .999	2.95	0.078
presumptive CR bacteria - UB	confirmed CR bacteria - UB	0.96	[ 0.87, 0.99]	11.55	< .001***	2.744	0.194
presumptive CR bacteria - UB	CP-bacteria - UB	0.69	[ 0.18, 0.90]	2.97	0.782	1.142	0.108
total coliforms - UB	presumptive CR bacteria - UB	0.1	[-0.50, 0.64]	0.32	> .999	1.052	0.076
presumptive CR bacteria - UB	presumptive CR bacteria - WD	0.52	[-0.07, 0.84]	1.94	> .999	0.72	0.008
presumptive CR bacteria - UB	confirmed CR bacteria - WD	0.48	[-0.14, 0.82]	1.71	> .999	0.691	0.006
presumptive CR bacteria - UB	CP-bacteria - WD	0.48	[-0.13, 0.83]	1.73	> .999	0.862	0.02
presumptive CR bacteria - UB	total coliforms - WD	-0.16	[-0.67, 0.46]	-0.5	> .999	1.371	0.206
confirmed CR bacteria - UB	CP-bacteria - UB	0.67	[ 0.16, 0.90]	2.89	0.87	1.32	0.244
total coliforms - UB	confirmed CR bacteria - UB	0.06	[-0.54, 0.61]	0.18	> .999	1.4	0.312
confirmed CR bacteria - UB	presumptive CR bacteria - WD	0.53	[-0.07, 0.84]	1.95	> .999	1.395	0.234
confirmed CR bacteria - UB	confirmed CR bacteria - WD	0.49	[-0.11, 0.83]	1.8	> .999	1.309	0.182
confirmed CR bacteria - UB	CP-bacteria - WD	0.48	[-0.13, 0.83]	1.72	> .999	1.539	0.34
confirmed CR bacteria - UB	total coliforms - WD	-0.39	[-0.79, 0.24]	-1.33	> .999	1.53	0.27
total coliforms - UB	CP-bacteria - UB	0.46	[-0.15, 0.82]	1.64	> .999	2.235	0.54
CP-bacteria - UB	presumptive CR bacteria - WD	0.33	[-0.30, 0.76]	1.12	> .999	1.925	0.846
CP-bacteria - UB	confirmed CR bacteria - WD	0.38	[-0.25, 0.78]	1.28	> .999	1.882	0.72
CP-bacteria - UB	CP-bacteria - WD	0.36	[-0.27, 0.77]	1.22	> .999	1.897	0.714
CP-bacteria - UB	total coliforms - WD	-0.43	[-0.81, 0.19]	-1.51	> .999	2.248	0.8
total coliforms - UB	presumptive CR bacteria - WD	0.000561	[-0.57, 0.57]	0.077	> .999	2.877	0.126
total coliforms - UB	confirmed CR bacteria - WD	0.12	[-0.49, 0.65]	0.38	> .999	2.873	0.162
total coliforms - UB	CP-bacteria - WD	0.18	[-0.44, 0.68]	0.57	> .999	2.824	0.162
total coliforms - UB	total coliforms - WD	0.25	[-0.38, 0.72]	0.82	> .999	2.62	0.292
presumptive CR bacteria - WD	confirmed CR bacteria - WD	0.96	[ 0.85, 0.99]	10.49	< .001***	0.599	0.006
presumptive CR bacteria - WD	CP-bacteria - WD	0.92	[ 0.73, 0.98]	7.39	0.001**	1.024	0.062
total coliforms - WD	presumptive CR bacteria - WD	0.34	[-0.29, 0.76]	1.13	> .999	1.211	0.084
confirmed CR bacteria - WD	CP-bacteria - WD	0.97	[ 0.90, 0.99]	12.81	< .001***	1.88	0.738
total coliforms - WD	confirmed CR bacteria - WD	0.47	[-0.14, 0.82]	1.69	> .999	1.3	0.148
total coliforms - WD	CP-bacteria - WD	0.48	[-0.12, 0.83]	1.75	> .999	1.041	0.044

### Sheet: Table S9
Table S9. Pearson correlation analysis of carbapenemase-encoding genes and the cumulative count of all five genes (GeneSum), rpoB genes, total coliforms, presumptive CR bacteria, confirmed CR bacteria, and CP bacteria. Autocorrelation test among all gene targets and bacteria (Durbin-Watson test).
Pearson Correlation Matrix (n = 36)						Autocorrelation analysis
Parameter1	Parameter2	r	95% CI	t	p	DW statistics	p value
total coliforms	presumptive CR bacteria	0.43	[ 0.12, 0.67]	2.8	0.356	1.067	0.004
total coliforms	confirmed CR bacteria	0.41	[ 0.10, 0.65]	2.64	0.517	1.379	0.062
total coliforms	CP-bacteria	0.53	[ 0.24, 0.73]	3.6	0.047*	1.584	0.206
total coliforms	blaIMP	0.08	[-0.26, 0.39]	0.44	> .999	0.981	0
total coliforms	blaNDM	0.26	[-0.08, 0.54]	1.54	> .999	1.372	0.046
total coliforms	blaVIM	0.07	[-0.27, 0.39]	0.41	> .999	2.136	0.766
total coliforms	blaOXA-48-like	0.11	[-0.23, 0.42]	0.62	> .999	1.565	0.184
total coliforms	blaKPC	0.12	[-0.22, 0.43]	0.68	> .999	0.33	0
total coliforms	GeneSum	0.13	[-0.21, 0.44]	0.77	> .999	2.175	0.658
total coliforms	rpoB	0.13	[-0.21, 0.44]	0.74	> .999	2.251	0.45
presumptive CR bacteria	confirmed CR bacteria	0.97	[ 0.93, 0.98]	21.75	< .001***	2.284	0.468
presumptive CR bacteria	CP-bacteria	0.69	[ 0.46, 0.83]	5.48	< .001***	0.907	0
presumptive CR bacteria	blaIMP	-0.1	[-0.41, 0.24]	-0.58	> .999	1.002	0
presumptive CR bacteria	blaNDM	0.33	[ 0.00, 0.59]	2.02	> .999	1.619	0.182
presumptive CR bacteria	blaVIM	-0.18	[-0.48, 0.15]	-1.1	> .999	2.244	0.578
presumptive CR bacteria	blaOXA-48-like	0.32	[-0.01, 0.59]	1.99	> .999	1.744	0.304
presumptive CR bacteria	blaKPC	0.38	[ 0.06, 0.63]	2.41	0.865	0.437	0
presumptive CR bacteria	GeneSum	0.34	[ 0.01, 0.60]	2.07	> .999	1.031	0.002
presumptive CR bacteria	rpoB	-0.05	[-0.38, 0.28]	-0.32	> .999	0.943	0.002
confirmed CR bacteria	CP-bacteria	0.72	[ 0.51, 0.85]	6.01	< .001***	1.169	0.004
confirmed CR bacteria	blaIMP	-0.09	[-0.41, 0.24]	-0.54	> .999	1	0
confirmed CR bacteria	blaNDM	0.26	[-0.07, 0.54]	1.59	> .999	1.644	0.226
confirmed CR bacteria	blaVIM	-0.16	[-0.46, 0.18]	-0.95	> .999	2.221	0.608
confirmed CR bacteria	blaOXA-48-like	0.24	[-0.10, 0.52]	1.42	> .999	1.777	0.314
confirmed CR bacteria	blaKPC	0.36	[ 0.04, 0.62]	2.28	> .999	0.442	0
confirmed CR bacteria	GeneSum	0.31	[-0.02, 0.58]	1.88	> .999	1.253	0.022
confirmed CR bacteria	rpoB	-0.07	[-0.39, 0.27]	-0.39	> .999	1.132	0.004
CP-bacteria	blaIMP	0.11	[-0.23, 0.42]	0.64	> .999	0.896	0
CP-bacteria	blaNDM	0.33	[ 0.00, 0.59]	2.03	> .999	1.576	0.18
CP-bacteria	blaVIM	-0.09	[-0.41, 0.24]	-0.54	> .999	2.187	0.632
CP-bacteria	blaOXA-48-like	0.3	[-0.03, 0.57]	1.85	> .999	1.79	0.44
CP-bacteria	blaKPC	0.44	[ 0.13, 0.67]	2.83	0.345	0.487	0
CP-bacteria	GeneSum	0.39	[ 0.07, 0.64]	2.46	0.791	1.589	0.178
CP-bacteria	rpoB	0.18	[-0.16, 0.48]	1.05	> .999	1.487	0.114
blaIMP	blaNDM	0.07	[-0.27, 0.39]	0.39	> .999	0.947	0
blaIMP	blaVIM	0.13	[-0.20, 0.44]	0.79	> .999	0.957	0.004
blaIMP	blaOXA-48-like	-0.36	[-0.62, -0.04]	-2.27	> .999	1.28	0.02
blaIMP	blaKPC	-0.52	[-0.73, -0.23]	-3.57	0.052	1.431	0.068
blaIMP	GeneSum	-0.53	[-0.73, -0.25]	-3.67	0.040*	1.457	0.096
blaIMP	rpoB	-0.09	[-0.40, 0.25]	-0.51	> .999	0.986	0
blaNDM	blaVIM	0.14	[-0.20, 0.44]	0.8	> .999	1.386	0.06
blaNDM	blaOXA-48-like	0.09	[-0.24, 0.41]	0.55	> .999	1.411	0.082
blaNDM	blaKPC	0.2	[-0.14, 0.49]	1.17	> .999	1.496	0.094
blaNDM	GeneSum	0.33	[ 0.00, 0.59]	2.01	> .999	1.41	0.054
blaNDM	rpoB	0.11	[-0.23, 0.42]	0.63	> .999	1.467	0.096
blaVIM	blaOXA-48-like	-0.19	[-0.49, 0.15]	-1.14	> .999	2.241	0.462
blaVIM	blaKPC	-0.09	[-0.41, 0.25]	-0.53	> .999	2.179	0.804
blaVIM	GeneSum	-0.03	[-0.36, 0.30]	-0.18	> .999	2.189	0.722
blaVIM	rpoB	0.48	[ 0.17, 0.70]	3.15	0.155	2.15	0.678
blaOXA-48-like	blaKPC	0.65	[ 0.41, 0.81]	5.04	< .001***	2.329	0.306
blaOXA-48-like	GeneSum	0.69	[ 0.46, 0.83]	5.51	< .001***	2.445	0.144
blaOXA-48-like	rpoB	0.1	[-0.24, 0.41]	0.58	> .999	1.656	0.262
blaKPC	GeneSum	0.9	[ 0.81, 0.95]	12.08	< .001***	1.611	0.154
blaKPC	rpoB	0.32	[-0.01, 0.59]	1.95	> .999	0.584	0
GeneSum	rpoB	0.45	[ 0.14, 0.68]	2.91	0.287	0.842	0
